# CRISPR activation screens map the genomic landscape of cancer glycome remodeling

**DOI:** 10.1101/2025.05.26.656133

**Authors:** John Daly, Lidia Piatnitca, Mohammed Al-Seragi, Vignesh Krishnamoorthy, Simon Wisnovsky

## Abstract

Many cancer types upregulate expression of sialic acid-containing glycans. These oligosaccharides subsequently engage inhibitory Siglec receptors on immune cells, allowing cancer cells to evade immune surveillance. The genetic mechanisms by which this glycome remodeling occurs remain poorly defined. Understanding the ways that cancer cells change their cell surface glycosylation is critical for identification of biomarkers and targets for glycan-directed immunotherapy. In this study, we performed multiple gain-of-function CRISPR activation (CRISPRa) screens to broadly define genetic pathways that regulate expression of Siglec-binding glycans. We show that Siglec ligand expression is largely controlled through genetic competition between genes that catalyze α2-3 sialylation and GlcNAcylation of galactose residues. Perturbation of enzyme expression at this key biosynthetic node provides multiple “paths” by which cancers can acquire elevated expression of Siglec ligands. We further show that cancer glycome remodeling is aided by overexpression of novel “professional ligands” that facilitate Siglec-glycan binding. Notably, we also find that expression of the CD24 gene is genetically dispensable for cell-surface binding of the inhibitory receptor Siglec-10. Finally, by integrating our functional genetic model with clinical tumor genomic data, we identify the sulfotransferase enzyme GAL3ST4 as a potential novel driver of immune evasion in glioma cells. Taken together, this study provides a first-in-class genomic atlas to aid understanding of cancer-associated glycosylation and identifies immediately actionable targets for cancer immunotherapy.
