## Supplemental Table 2 for "CRISPR activation screens map the genomic landscape of cancer glycome remodeling"

### Sheet: RNA-Expression K-562
GENE NAME	RNA EXPRESSION (TPM) K-562
ANPEP	6.07
ARID3A	44.57
B3GNT2	16.91
B3GNT5	15.09
BAZ2A	50.1
BCORL1	8.59
C11orf21	1.42
C1orf54	6.62
CALR	604.78
CBL	14.59
CD44	3.21
CERKL	1.03
CHST2	13.65
COPB1	131.46
CSPG4	1.21
CSPG5	3.4
DUSP4	1.3
DUSP9	5.97
EBF1	1.03
ETS1	3.05
ETS2	17.8
FCGR2A	117.39
FCGR2B	6.65
FGFR1	1.54
GAB2	55.42
GAL3ST4	1.89
GATA1	133.27
GATA2	99.18
GCNT1	1.15
GCNT2	3.09
GFI1B	29.67
GFPT2	1.05
GFRA3	1.31
GLB1L2	15.29
GLG1	25.83
GPR160	14.97
GRB10	59.45
HSPA6	9.18
IGF2R	64.18
IKZF1	16.57
IKZF2	1.16
IMP3	53.93
IRX5	2.37
KLF1	39.32
KLF5	1.8
LEF1	30.4
LRRC15	1.01
LYL1	119.59
MMP9	1.1
MSN	261.82
MUC1	12.58
MYB	110.09
MYBL1	2.51
MYOD1	1
OSR2	3.84
OVOL2	1.08
PLAUR	20.69
PLD3	330.5
POU3F2	1.26
PRG2	10.36
PRKAR1A	55.35
PROX1	1.05
RCOR2	4.28
SCARB1	89.2
SDC1	1.69
SDC2	1.36
SLC2A1	32.92
SLC39A13	17.26
SOS1	12.52
SOX5	5.34
SPPL3	11.94
ST3GAL1	5.3
ST3GAL2	37.31
ST3GAL4	15.6
ST3GAL6	1.05
ST6GAL1	74.91
TBX3	1.29
TCF7L2	2.85
TFAP2A	1.53
TFAP2C	1.04
TLX1	1.15
TRIB1	4.68
TRIB2	25.8
VPS54	19.4
YAP1	1.07
ZBTB7A	5.41
ZEB2	32.11
ZFPM2	7.66
ZMYM1	10.58
