## Supplemental Table 3 for "CRISPR activation screens map the genomic landscape of cancer glycome remodeling"

### Sheet: Survival Analysis
	ACC	BLCA	BRCA	CESC	CHOL	COAD	DLBC	ESCA	GBM	HNSC	KICH	KIRC	KIRP	LAML	LGG	LIHC	LUAD	LUSC	MESO	OV	PAAD	PCPG	PRAD	READ	SARC	SKCM	STAD	TGCT	THCA	THYM	UCEC	UCS	UVM	Stouffer's Z
ALPPL2	-0.00301083	0.903244	-1.00831	-0.526806	2.05479	1.84659	-0.730664	-0.491796	0.818296	0.300412		2.50819	0.896269		0.0358575	2.36015	-0.528751	1.30203	0.0993263	0.375352	2.7302	-0.00327361	-0.00619594	1.31581	0.518421	0.470386	-0.454753	-1.03109	0.602576	0.601508	-1.3348	-0.0687894		2.4741
ANPEP	0.803144	2.59761	-1.32148	0.84704	-0.000242783	-0.674593	-1.54408	1.27815	0.92992	-0.859343	1.55641	-1.69458	-2.34633	-0.856763	2.36916	-2.21636	-0.0202333	0.985653	0.488606	0.544733	1.80425	-0.259469	-2.73615	-1.60142	0.394635	-0.0465798	1.09037	2.75112	0.576097	0.96073	0.902874	-0.0177795	4.82265	1.65509
B3GNT6	-0.00290875	0.771298	-0.409632	0.343412	0.598324	-2.19459	-0.699846	-1.12777	-1.21018	-1.28185		-0.136601	-0.227461		1.59333	-0.810325	0.500897	-0.396121	-0.162806	-1.0873	2.0449	-0.179758	0.5379	-0.58422	0.661405	0.413129	1.04131	1.57439	0.318335	0.0450049	0.969423	-1.20716		-0.0557711
C1orf54	0.91548	0.374124	-0.829338	-2.08834	-1.78697	0.275201	-1.37921	0.903245	0.0857162	-0.139476	-2.00488	1.56049	-0.00398876	1.26795	3.59464	-0.296256	-1.12608	0.512965	0.35816	0.600576	0.932722	-1.10021	0.451506	0.0456545	-1.95198	-3.79963	2.47044	0.300577	0.0509201	2.04111	-1.67649	-0.716601	2.46169	0.0528696
C7orf43	0.783417	-2.67458	-0.552167	-0.0950016	-0.267517	2.47874	-1.3043	-1.44141	2.29805	0.279405	-0.427325	6.68884	-1.90543	0.50161	3.38263	-0.113072	-1.05244	-0.35602	1.53745	-0.169468	-4.17609	-0.986481	2.82801	0.632958	-1.50166	0.0224572	-0.601442	-0.852705	1.13787	-0.743109	-0.811678	0.0549997	-0.153895	0.424858
CALR	-0.219059	2.61184	0.704508	0.403841	1.00835	-1.46469	-0.0458209	0.505497	1.05411	1.29265	0.372716	5.15963	3.46206	-3.55197	4.05505	-0.445598	-0.614772	0.228942	0.516007	-0.933755	0.370953	-1.49446	-0.574373	0.102228	2.35604	0.368657	-0.255883	1.19747	-1.21068	-0.618453	0.874045	0.430314	0.988516	2.89559
CD44	-0.948328	1.51114	-2.45001	0.552078	-0.719609	0.141547	-0.900647	0.186438	1.73096	2.01628	-0.153564	5.56354	2.22735	-2.23207	4.54101	1.06016	-0.0180126	-0.941564	2.10779	-0.783242	3.57159	-2.31643	-2.48258	-0.634966	-2.65956	-1.10878	1.56116	-0.428671	0.720543	1.90809	-1.56082	-0.633145	-3.97681	0.774795
CEBPD	0.770819	-0.96651	-2.48778	0.85888	-0.228859	0.515244	0.517327	-0.0796824	2.07013	-2.08724	-2.3416	3.92533	2.06699	-0.468955	4.09982	-2.22339	-0.150987	0.322448	-1.05713	0.862728	-0.450309	1.17671	-0.838583	0.507846	-2.21378	-1.93637	1.55636	0.247132	-1.57348	-0.113777	0.148793	0.787726	3.48535	0.818376
CERKL	-0.0956557	0.737671	-2.53243	-2.13692	-0.602791	1.37678	0.949677	1.30419	-0.672727	-1.66615	-0.518077	-0.984547	0.57987	-2.88733	1.01044	-0.540343	-2.93438	0.395083	-0.658603	-1.00221	-2.7169	1.21621	3.45798	-0.963568	0.289689	-3.72815	1.3624	0.685976	-0.425122	-0.318556	-2.11151	-1.68741	2.46151	-2.32497
CHST2	1.22035	0.0843674	-0.00595981	0.162262	-0.55646	-0.253878	1.2416	-0.165726	2.53105	-0.654316	-0.335447	2.05462	1.92451	-0.206595	5.69086	0.341403	0.186415	-1.21189	2.66724	-1.34453	-1.81643	-0.335962	-1.2942	-0.529919	1.69426	-0.920343	1.03874	-0.403195	0.162473	-1.57091	0.183466	-0.163933	1.12031	1.83378
COPB1	3.43796	1.78161	-0.278421	2.48281	-0.557452	-0.420059	0.710547	0.761085	0.340061	2.65417	1.70046	-1.21115	2.12043	-0.405734	3.25418	2.29901	-0.209163	2.11187	1.16153	-0.743532	2.40221	0.693296	-0.974791	-0.481534	0.946226	-3.75651	0.873616	-0.158794	-0.281213	0.0538256	-1.41647	0.236116	1.80704	3.64401
CSPG4	0.101385	3.64843	2.44643	1.34379	-0.298634	1.19241	-1.01537	-0.904855	1.28655	0.120358	0.370915	-0.962594	4.11512	1.36407	2.65568	1.25411	1.47591	1.2267	4.09832	0.65946	1.12008	-0.402852	-1.65037	1.07464	0.125899	-2.2608	1.54068	1.28813	-1.74478	-0.258766	-0.642173	-0.403831	2.03865	4.17833
CSPG5	2.34919	-0.185971	-0.605044	-0.944877	-0.02942	0.427302	1.5203	0.982102	-0.631154	-1.01431	2.05834	3.98306	4.69741	-0.592573	-2.81496	2.86339	-1.09699	-0.0182351	3.42959	-1.56531	-2.00512	0.264309	4.46725	-0.778223	-0.0736657	-1.781	0.724158	0.202036	-0.273231	-0.483365	1.85157	0.220044	1.10085	2.82832
ETS1	-0.890456	-2.1691	-1.09527	-0.331849	-1.24287	0.657337	0.186983	0.691335	-0.708755	0.255752	-1.14783	-3.44068	2.39593	0.579182	-2.42529	-2.24423	0.251263	1.55785	2.51444	0.0722169	1.52742	-1.14896	-0.331877	-0.653698	1.01795	1.45439	1.90156	0.0699976	-2.4066	-1.47459	-1.88342	-0.300864	-1.24396	-1.74194
ETS2	-2.23002	-0.765625	0.235688	0.700927	0.347384	-3.21835	0.324254	1.23954	0.492695	0.393403	-1.71363	-0.798041	-0.463829	4.30794	-0.953593	-3.01135	0.930111	-0.0480881	1.20274	0.304151	1.53817	0.949789	-1.25767	-0.059263	-0.531226	0.266881	-0.873832	1.57811	-4.02624	-1.51194	-2.66663	-0.213223	2.63706	-1.20004
FCGR2A	-1.20658	1.51798	-0.211541	-0.244813	-0.683626	0.354815	0.260749	1.42257	1.50176	1.09841	0.44652	2.34347	-0.119497	0.267534	4.95037	1.24748	-0.900886	2.029	1.14061	1.46557	1.54695	0.250078	3.6227	0.23634	-0.314864	-5.35365	2.15116	0.262441	0.60557	0.885051	-0.0662503	-0.702876	-0.387964	3.37964
FCGR2B	-0.548645	0.535338	-0.565319	-0.996527	-0.975442	1.51486	2.52582	0.448094	2.50154	-1.40219	0.521077	1.97505	-1.65802	1.97425	2.67112	0.312599	-1.7419	0.681735	0.432098	1.33781	2.44767	0.577816	3.12577	0.66603	-1.3838	-2.68818	1.7536	0.128075	0.0802337	1.57334	0.286947	0.176634	0.0616335	2.84602
FCGR2C	-1.61064	0.300211	-1.24876	-0.132849	-0.69601	1.38336	2.51111	0.403211	2.15903	-1.30611	0.853694	2.22117	-1.63036	1.32014	5.77458	0.0449589	-1.74179	1.30363	0.600704	1.78897	1.94932	-0.137464	3.05873	1.01395	-1.11471	-5.09732	0.872685	0.106665	0.246667	1.29864	0.599732	0.23061	-0.729321	2.54091
FGFR1	-0.0352485	3.0919	-0.524887	-0.88823	-0.329921	0.492974	-1.20159	-0.960324	3.39991	-0.92544	-0.498859	0.621662	2.47472	-2.6758	2.7026	0.549571	0.414876	-0.868923	1.22446	0.381826	-1.64816	-1.55791	-2.24226	0.674625	1.85096	-0.491639	2.78769	0.65764	-0.00411805	-0.710063	-0.173199	-0.58055	2.77972	1.35572
GAB2	1.67644	1.50774	-2.53178	0.76568	-2.25258	-0.0823618	0.832977	0.271631	-1.25284	-1.17628	-0.390276	-3.57936	0.0380273	-2.18189	-2.40462	0.113032	-2.136	2.69154	0.740282	0.0984444	-0.953186	-0.0799012	0.632669	-0.364968	-2.10092	3.13175	1.2321	-0.750866	0.749598	-0.380826	2.29977	-1.09747	0.535472	-1.11392
GAL3ST4	-0.503777	0.0461347	0.817888	-1.93646	-1.37	2.02246	-0.220922	-0.722331	1.4738	-0.0933848	-0.0454952	2.28583	-0.572114	-2.90675	5.39637	1.36829	-0.841065	-0.224029	0.94045	1.85893	0.480691	-0.773317	3.02116	1.20461	-2.29296	-0.20666	1.77746	1.40128	1.20505	-2.12117	-0.596872	-0.477773	1.06769	1.82138
GATA2	0.14613	-2.5162	-0.261213	-0.00139388	-1.02142	1.98797	1.08271	0.296232	0.550923	1.78683	-0.879517	-2.95587	0.866578	-0.551982	-2.3255	-2.33564	-2.40162	1.24981	3.75912	0.924722	-0.803162	-3.92313	3.04308	-0.222661	-0.97826	1.0045	0.693547	1.12036	-2.34306	-1.06748	1.3264	0.587762	1.29904	-0.49828
GCNT1	0.949931	1.59763	-0.143906	-0.0926566	0.0776073	1.39783	1.69578	0.47877	1.74561	0.398744	0.881921	3.40048	2.58834	-1.93067	2.15122	1.01513	-0.332166	0.39128	1.65155	-1.30783	0.28123	0.943297	-1.48184	0.405577	0.884946	-5.93763	0.139186	-0.736083	0.757243	-2.09437	-3.21239	1.21716	0.590666	1.45731
GFRA3	1.2496	1.26261	0.362912	-1.40903	-0.00616332	0.883227	0.632588	-0.723741	-0.12436	0.355421	1.31712	0.588691	3.04152	-3.04079	2.44937	0.294454	-3.10233	-0.562155	2.072	-0.102862	-0.792557	-1.16912	-0.878887	0.513519	0.319612	0.387251	2.5656	-0.387063	2.33293	-1.96673	-0.99351	0.847738	-2.99866	0.56022
GLB1L2	-2.36751	-0.986342	0.917768	-2.1925	-0.755173	-0.321024	0.611856	-0.227619	-0.317533	-1.30187	-1.06568	-2.50928	-1.92105	1.78031	0.196719	0.755528	-3.19191	0.921567	-0.349751	-1.90967	1.49941	0.964251	-3.26571	-1.61836	-0.60265	1.02335	0.0657732	1.11687	0.821998	1.51925	-0.941246	0.88516	-2.1001	-2.58769
GRB10	-3.2912	-0.46726	1.6367	2.71749	-0.661474	2.15179	-1.07101	-0.784193	1.63394	0.211921	-1.4073	-5.42628	-0.905167	-0.108713	2.50889	-1.11344	2.54274	0.300764	2.06782	-1.41858	0.458921	-0.694216	1.84708	-0.132895	1.29247	1.6386	2.87271	-1.36278	-3.00183	0.0497998	1.34337	0.0274985	1.58891	0.878238
HSPA6	2.36378	0.612609	-0.58173	1.52109	-1.01499	0.885329	0.102756	1.7762	1.12479	0.983567	0.493236	5.12729	0.161764	1.8519	3.32015	2.05334	1.44827	1.00868	2.03396	0.266859	1.08398	1.18831	2.2864	0.366273	-0.603698	-2.81832	1.08473	-0.607745	1.15891	2.41608	0.0682433	0.00659153	0.0973946	5.44271
IMP3	-0.735692	-1.52342	-0.578149	-0.517281	-0.189131	0.655008	-0.610094	-0.802353	-0.513155	0.192324	-0.867236	-1.63791	0.0967037	1.44623	-3.80343	-1.27067	0.359524	-1.45758	-3.37619	-1.01798	-0.392415	0.563312	0.201748	-1.12358	-1.15711	0.571051	-0.431138	-0.429396	-1.33465	1.10157	-1.18218	0.187277	2.18418	-3.02753
IRX5	2.94484	1.34672	-0.408302	-0.387756	0.770027	1.55596	-0.646645	-0.258873	1.46313	-2.1656	0.133358	2.86328	-2.741	-2.2447	7.23499	1.89534	-5.21308	1.23242	-0.249835	0.0176233	1.43249	-0.2769	1.17913	-0.656031	0.797795	3.04764	-1.54357	0.0143433	0.361614	-1.26229	-0.557453	-0.0200523	0.412503	1.75316
LEF1	2.68269	1.03271	-2.87007	-1.90206	-0.270456	1.673	-0.3157	-0.783942	1.79717	-1.04047	0.578096	3.7082	4.36897	-1.09836	4.60563	0.387813	-1.89265	-1.70949	0.958222	0.0591192	1.51866	0.313461	0.481159	-0.705382	1.50171	-1.30275	1.5609	0.45806	-2.10154	-1.5019	-3.00935	-0.272078	3.66933	1.84152
LRRC15	-0.054311	2.30239	0.568943	1.30972	-0.112615	0.375407	-2.526	-0.230287	2.60522	0.0163799	1.21717	4.40392	2.59983		3.31117	0.382822	0.333114	0.15666	1.75251	1.47786	2.4085	-0.522118	1.65751	0.341731	0.482523	1.36221	0.353308	0.98115	0.428759	1.55519	0.656875	-0.0342245	0.1161	5.24628
MYB	1.63692	-0.699238	-2.02222	-1.4732	0.402087	-2.22839	-0.214424	0.419475	0.275242	-2.38032	2.00899	3.47224	3.3099	-4.40068	2.3764	2.77944	-0.444453	-0.132153	5.42549	0.620968	1.29619	1.7084	-0.605914	-0.0684303	0.365375	-1.98375	-3.24851	-1.44198	0.291548	-0.786416	-1.54007	0.0207881	1.25755	0.695761
MYBL1	3.37936	-1.16436	0.416135	-1.58144	0.0794199	0.141278	-1.72506	0.367326	0.45207	0.225605	2.13651	4.83477	2.68151	1.46597	5.83375	1.86372	-0.209555	-0.0899592	5.12479	0.293836	0.761626	1.23609	1.7518	0.664831	0.90284	-2.03945	0.659832	-0.923634	0.848204	-0.702325	1.92689	0.876468	1.98872	5.65362
MYOD1	-0.261988	2.51149	-0.38809	0.694382	0.566854	0.610927	-0.232456		-1.11125	2.14925	2.45111	2.24465	3.02218		-4.99666	4.69783	1.00445	-1.26371	0.930337		-0.00570777	-0.406367	-1.50336		2.08567	-0.269202		0.159452	0.457014	1.81191	2.65649	0.327383	1.43207	3.66147
OSR2	0.511676	2.47612	-0.291159	-3.25705	-0.238489	1.22396	-1.77659	-0.879398	-0.12572	-3.24536	1.76529	3.41574	2.92746	1.21874	6.5038	1.45248	0.886948	-1.99867	2.19576	1.4334	1.7284	-0.046582	-0.453546	0.562636	-0.978715	1.86396	0.658118	0.607935	-0.718104	0.93148	0.852313	-0.215081	4.01668	4.00525
PLAUR	1.8627	1.02057	0.752734	2.04616	0.11827	0.440115	-2.29168	0.97491	3.17759	2.04045	0.260017	7.11175	0.163182	-0.0598486	5.34295	2.47362	2.78736	1.57955	2.62521	1.64224	3.15784	0.389148	1.32664	0.646103	0.583033	-1.42663	1.53312	0.625362	1.54707	3.53703	-1.35875	0.043159	2.06116	8.13502
PRKAR1A	-1.64111	0.351984	-0.47826	0.921301	0.380308	-0.77207	1.60494	-0.0568691	1.23757	1.20853	0.311961	-3.75656	0.865582	-2.02374	1.69846	-0.954715	-0.154492	1.5888	-1.34137	-1.06744	-1.94921	-0.0997306	-1.57539	0.816379	0.909194	-2.72156	0.817168	0.588038	-0.896212	-0.507864	0.20366	0.43619	-1.45778	-1.30808
SCARB1	1.04844	-0.116018	-0.82704	2.99749	0.208534	0.355877	-2.12546	0.865374	1.78859	2.86341	0.729141	-0.516137	0.56564	-0.0615766	-4.80411	0.541153	2.67966	0.336181	-1.48959	-1.8021	-1.96279	0.383253	0.269639	0.573321	-0.578655	2.77532	0.810225	1.57169	-1.11191	0.404812	0.122601	0.872981	2.49669	1.71721
SLC39A13	-1.06472	0.417636	0.688401	1.60515	0.436845	2.42304	-1.6163	-0.0764325	2.21419	1.13014	-1.36975	3.91465	-2.74165	0.364574	1.63236	1.77017	-0.957417	1.43954	3.12949	1.69554	-1.66171	1.37141	3.16149	1.15158	-0.359153	0.512166	1.31203	1.56564	0.212035	-1.84827	0.518194	-0.920926	1.28693	3.71427
SOS1	0.206013	-1.76631	-0.0863206	1.02224	-0.224144	0.308972	0.403176	0.723551	-0.316155	-1.35852	1.47735	-2.02203	0.766812	-1.04322	-0.387385	0.780737	-0.128534	0.265779	-1.90967	-0.381996	1.40569	1.11292	-2.40514	0.511254	-0.298524	-1.96347	1.39835	-1.50593	0.183268	-0.202565	2.30392	0.198927	2.4972	-0.0755066
SOX18	-0.539281	0.412797	0.966635	0.0883423	0.29081	1.75133	-0.0628294	0.166241	-1.24455	-1.52713	-2.9573	-0.00802603	2.21999	2.31683	1.61957	-2.37926	0.856627	1.88298	2.8631	-1.35495	-3.01476	-1.46535	2.25157	0.868338	-1.08927	1.26316	2.3865	2.03371	-1.65727	1.51941	0.53826	0.715838	1.41412	1.93682
SPN	-1.70885	-1.20039	-2.36466	-2.21269	-0.931785	-0.0764451	-0.0153856	1.34115	1.13148	-2.83714	-0.998752	-0.461213	0.298411	-2.4855	5.2503	-2.30185	-2.88327	1.34423	-0.323642	-0.0912469	-0.177259	-1.31588	0.838238	-0.680472	-2.56276	-4.15054	-0.0442044	-0.686813	0.406949	-0.981837	-3.47206	0.501566	3.35583	-3.56798
SPPL3	0.104723	-0.599216	0.394122	-1.13375	0.273715	0.691564	-0.390066	1.16522	0.168598	-1.87105	-1.64968	3.09167	1.49218	-2.79766	-2.16395	2.17043	1.26633	0.334034	0.0425665	-0.0204516	-0.733753	-0.206985	2.61634	1.22808	0.330279	2.83578	-0.147911	0.620833	0.544659	1.14105	0.872789	-2.59344	-1.26133	1.01239
ST3GAL1	0.652322	-1.67516	0.864461	0.846501	0.0598792	1.10798	0.538881	-0.106022	1.15341	0.869032	-0.510297	-0.949108	1.2104	1.26156	1.94365	-1.55666	0.0889151	0.461007	-2.69889	0.751093	2.67694	0.254906	1.58313	0.80387	-1.82936	-1.35429	1.41649	0.612283	-2.2043	0.320549	2.68526	1.12802	3.21443	2.37109
ST3GAL2	1.3965	1.49449	0.648158	0.839757	-0.0799703	0.192605	-0.703496	0.576297	0.454742	-0.526138	-0.350988	1.79403	2.58811	1.41428	1.6536	1.04436	-0.324912	1.95059	2.21939	1.23701	-2.82097	-0.25572	1.22178	0.916074	0.327717	0.865992	1.84972	0.2914	-0.7044	-1.3474	1.3469	-0.805311	1.56794	3.4767
ST3GAL4	2.75925	-1.32665	1.39516	0.862069	0.205453	-0.239899	-1.92613	-1.6096	1.82625	2.155	-1.0458	1.58698	1.22815	-0.267117	2.51314	1.57897	2.75744	1.47982	1.84454	0.0679752	1.25907	0.351656	-0.703755	-0.231971	1.40235	0.606303	1.66911	1.50088	1.07524	1.07832	1.63994	-1.25465	2.69735	4.68876
ST3GAL6	-2.86674	2.96007	-0.0173106	-0.716843	0.882988	0.706384	-2.18591	1.1363	-2.1803	-0.269258	0.851933	0.368643	-0.709712	-2.63665	-0.980958	-2.3443	-3.10593	1.3075	-2.98641	-0.13003	-0.0418625	0.3018	-1.29732	0.523001	-0.880023	-2.70911	3.26044	1.17465	-1.9679	-1.22543	0.466011	-0.0824101	-1.49847	-2.94072
ST6GAL1	1.50996	-0.542671	-0.326625	-1.01679	0.00366461	-0.221686	0.477931	0.29688	-0.112145	-1.74239	-0.663327	-0.620357	-0.7419	0.380906	3.17452	-2.59591	-2.62093	1.11254	-3.48681	-0.257767	0.257518	-1.17525	-2.75458	-0.131257	-1.9189	-3.82414	2.02512	-1.09132	-0.548223	2.4392	1.41639	0.0689252	-2.42977	-2.72592
TBX3	-0.798253	-2.97015	-0.553618	0.335509	-0.0950742	0.385442	-0.959464	-0.508865	-1.22486	1.99639	0.690212	-1.50802	2.20812	-0.287783	0.81501	-1.87961	-0.627287	0.868406	1.38641	1.11184	-0.334598	-1.19155	-0.0275317	1.26227	0.284989	0.0381055	-2.39531	1.69962	0.236065	2.16996	-0.302875	-0.984885	3.09795	0.337112
TCF7L2	2.27575	-2.19647	-1.98098	-0.273947	0.822541	-0.745568	0.492477	0.135753	-1.83114	0.695624	-2.95097	-3.66104	0.307507	0.102374	-3.40459	-0.116066	0.332663	0.802259	-3.14457	1.0833	3.12655	-0.108621	-1.66352	1.50394	-1.69366	-1.0917	-0.365826	1.40525	-0.947895	-1.70568	1.02959	-1.35656	-4.42131	-3.40227
TLX1	2.45185	0.355631	0.231803	-0.914397	-0.0388498	0.69417	-0.623577	0.449607	0.494557	-0.386412	-0.0017313	2.82489	4.9676		-4.22219	-0.876443	0.886786	0.14912	1.4669	0.154291	1.85428	-1.35638	3.31271	0.651552	2.2933	-1.73068	-1.08479	1.9766	-1.10119	-0.93966	0.606901	0.81174	-0.693298	2.23882
YAP1	2.66079	1.14524	-0.538734	2.3681	-0.375859	0.616698	-1.1498	-3.18405	-0.040419	1.21334	1.03413	-0.613874	1.24852	-0.488752	2.76968	-0.551997	1.61745	0.363378	-1.73889	0.749846	3.7516	-0.0470338	-2.1618	1.38977	0.375161	0.514291	-0.141029	1.31394	-0.940475	-0.943544	-0.0700276	-0.713608	0.841026	1.78831
ZEB2	-0.901249	1.77184	0.167111	0.0547382	-0.712274	0.525885	0.371634	0.639292	-0.135549	-1.40894	0.697041	0.871037	0.620069	-0.752788	-1.48763	-0.405117	-1.92277	1.73037	2.30658	1.06273	0.349646	0.337754	-1.34181	0.0152065	-1.61282	1.12741	2.28081	0.38094	-1.21735	1.41585	-0.265924	0.286676	1.06595	1.02956
ZFPM2	-2.0512	2.474	0.160269	0.59247	-0.390813	1.02802	0.371965	-1.27085	-0.134348	-0.0229122	0.12651	0.873914	3.21777	1.52714	-1.42189	-1.47329	0.373627	1.32777	-2.30363	0.850253	1.31955	-0.63291	-2.46631	0.393443	-1.61337	-1.54683	3.30984	0.0328029	-2.7212	-0.0357351	1.51289	0.51132	1.65548	0.622107
